# Recent neo-X and Y sex chromosomes in an ant cricket

**DOI:** 10.1101/2024.06.21.599884

**Authors:** Vincent Mérel, Simon Vogel, Guillaume Lavanchy, Zoé Dumas, Marjorie Labédan, Thomas Stalling, Tanja Schwander

## Abstract

In eukaryotes with separate sexes, sex determination often involves heteromorphic sex chromosomes which have diverged as a consequence of recombination suppression. In species with very old heteromorphic sex chromosomes, mechanisms such as dosage compensation and meiotic sex chromosome inactivation adjust for the fact that sex chromosomes occur as a single copy in the heterogametic sex. However, how such mechanisms evolve remains largely unknown because species with young sex chromosomes characterised by recent recombination suppression remain understudied. We discovered such young neo-sex chromosomes in the ant cricket *Myrmecophilus myrmecophilus*, which displays a neo-XY system. We generated a chromosomal-level assembly of the female genome and compared it to male genomic data and identified four evolutionary strata on the X, with varying degrees of Y chromosome degeneration. Phylogenetic studies and genomic comparisons with closely related species revealed two cases of taxonomic synonymies and that the *Myrmecophilus* neo-sex chromosomes likely evolved approximately 7 million years ago from an X-autosome fusion. The X strata subsequently emerged as a consequence of two localised events of recombination suppression. Ant crickets thus represent a promising new model for studying the early stages of sex chromosome degeneration and the establishment of processes such as dosage compensation or meiotic sex chromosome inactivation.
