## Supplementary Tables for "Recent neo-X and Y sex chromosomes in an ant cricket"

sample	morpho_id	mitoch_seq	mitoch_id	radseq_seq	radseq_id	status	host	site	dep.	long	lat	alt	dd	mm	yyyy	origine
19.0001a	NA	FALSE	NA	TRUE	myrmecophilus	larve indet	Pheidole pallidula	Mornas	Vaucluse	44.207003	4.731359	136	13	4	2019	sampling
19.0002a	NA	TRUE	myrmecophilus	TRUE	myrmecophilus	larve indet	Pheidole pallidula	Mornas	Vaucluse	44.207003	4.731359	136	13	4	2019	sampling
19.0003a	NA	FALSE	NA	TRUE	myrmecophilus	larve indet	Pheidole pallidula	Mornas	Vaucluse	44.207003	4.731359	136	13	4	2019	sampling
19.0004a	NA	FALSE_W	NA	TRUE	myrmecophilus	larve indet	Pheidole pallidula	Mornas	Vaucluse	44.207003	4.731359	136	13	4	2019	sampling
19.0005a	NA	FALSE	NA	TRUE	myrmecophilus	larve indet	Pheidole pallidula	Mornas	Vaucluse	44.207003	4.731359	136	13	4	2019	sampling
19.0006a	NA	TRUE	myrmecophilus	TRUE	myrmecophilus	larve indet	Pheidole pallidula	Mornas	Vaucluse	44.207003	4.731359	136	13	4	2019	sampling
19.0007a	NA	TRUE	myrmecophilus	TRUE	myrmecophilus	larve indet	Pheidole pallidula	Mornas	Vaucluse	44.206801	4.731153	133	13	4	2019	sampling
19.0008a	NA	TRUE	myrmecophilus	TRUE	myrmecophilus	larve indet	Pheidole pallidula	Mornas	Vaucluse	44.206801	4.731153	133	13	4	2019	sampling
19.0009a	NA	TRUE	myrmecophilus	TRUE	myrmecophilus	larve indet	Pheidole pallidula	Mornas	Vaucluse	44.206801	4.731153	133	13	4	2019	sampling
19.0010a	NA	FILTERED_OUT	NA	TRUE	myrmecophilus	larve indet	Pheidole pallidula	Mornas	Vaucluse	44.207444	4.732028	148	13	4	2019	sampling
19.0011a	NA	FILTERED_OUT	NA	TRUE	myrmecophilus	larve indet	Pheidole pallidula	Mornas	Vaucluse	44.207583	4.732222	148	13	4	2019	sampling
19.0012a	M. aequispina	TRUE	myrmecophilus	TRUE	myrmecophilus	femelle	Camponotus cruentatus	Mornas	Vaucluse	44.207944	4.732889	164	13	4	2019	sampling
19.0013a	NA	TRUE	myrmecophilus	TRUE	myrmecophilus	larve indet	Pheidole pallidula	Mornas	Vaucluse	44.207778	4.733	164	13	4	2019	sampling
19.0013b	NA	TRUE	myrmecophilus	TRUE	myrmecophilus	larve indet	Pheidole pallidula	Mornas	Vaucluse	44.207778	4.733	164	13	4	2019	sampling
19.0014a	NA	TRUE	myrmecophilus	TRUE	myrmecophilus	larve indet	Pheidole pallidula	Mornas	Vaucluse	44.207167	4.734361	162	13	4	2019	sampling
19.0015a	NA	FILTERED_OUT	NA	TRUE	myrmecophilus	larve indet	Pheidole pallidula	Mornas	Vaucluse	44.205306	4.735556	126	13	4	2019	sampling
19.0016a	NA	TRUE	myrmecophilus	TRUE	myrmecophilus	larve indet	Pheidole pallidula	Mornas	Vaucluse	44.2055	4.735917	127	13	4	2019	sampling
19.0017a	NA	TRUE	myrmecophilus	TRUE	myrmecophilus	larve indet	Pheidole pallidula	Mornas	Vaucluse	44.205778	4.735556	127	13	4	2019	sampling
19.0019a	M. aequispina	TRUE	myrmecophilus	TRUE	myrmecophilus	femelle	Camponotus cruentatus	Mornas	Vaucluse	44.208694	4.746028	150	18	4	2019	sampling
19.0020a	NA	TRUE	myrmecophilus	TRUE	myrmecophilus	larve indet	Pheidole pallidula	Mornas	Vaucluse	44.208389	4.732222	168	20	4	2019	sampling
19.0021a	NA	TRUE	myrmecophilus	TRUE	myrmecophilus	larve indet	Pheidole pallidula	Mornas	Vaucluse	44.208139	4.732972	168	20	4	2019	sampling
19.0021b	NA	TRUE	myrmecophilus	TRUE	myrmecophilus	larve indet	Pheidole pallidula	Mornas	Vaucluse	44.208139	4.732972	168	20	4	2019	sampling
19.0021c	NA	TRUE	myrmecophilus	TRUE	myrmecophilus	larve indet	Pheidole pallidula	Mornas	Vaucluse	44.208139	4.732972	168	20	4	2019	sampling
19.0022a	NA	TRUE	myrmecophilus	TRUE	myrmecophilus	larve indet	Pheidole pallidula	Mornas	Vaucluse	44.208278	4.733194	168	20	4	2019	sampling
19.0022b	NA	TRUE	myrmecophilus	TRUE	myrmecophilus	larve indet	Pheidole pallidula	Mornas	Vaucluse	44.208278	4.733194	168	20	4	2019	sampling
19.0023a	NA	TRUE	myrmecophilus	TRUE	myrmecophilus	larve indet	Pheidole pallidula	Mornas	Vaucluse	44.208278	4.733194	168	20	4	2019	sampling
19.0024a	NA	TRUE	myrmecophilus	TRUE	myrmecophilus	larve indet	Pheidole pallidula	Mornas	Vaucluse	44.208361	4.732861	168	20	4	2019	sampling
19.0025a	NA	TRUE	myrmecophilus	TRUE	myrmecophilus	larve indet	Pheidole pallidula	Mornas	Vaucluse	44.208056	4.733167	168	20	4	2019	sampling
19.0026a	NA	TRUE	myrmecophilus	TRUE	myrmecophilus	larve indet	Pheidole pallidula	Mornas	Vaucluse	44.207778	4.734222	168	20	4	2019	sampling
19.0027a	NA	TRUE	myrmecophilus	TRUE	myrmecophilus	larve indet	Pheidole pallidula	Mornas	Vaucluse	44.207833	4.734222	168	20	4	2019	sampling
19.0027b	NA	TRUE	myrmecophilus	TRUE	myrmecophilus	larve indet	Pheidole pallidula	Mornas	Vaucluse	44.207833	4.734222	168	20	4	2019	sampling
19.0028a	NA	TRUE	myrmecophilus	TRUE	myrmecophilus	larve indet	Pheidole pallidula	Mornas	Vaucluse	44.208333	4.73275	168	20	4	2019	sampling
19.0028b	NA	TRUE	myrmecophilus	TRUE	myrmecophilus	larve indet	Pheidole pallidula	Mornas	Vaucluse	44.208333	4.73275	168	20	4	2019	sampling
19.0029a	NA	TRUE	fuscus	TRUE	fuscus	larve indet	Lasius niger	Mornas	Vaucluse	44.208333	4.732667	168	20	4	2019	sampling
19.0030a	NA	TRUE	myrmecophilus	TRUE	myrmecophilus	larve indet	Pheidole pallidula	Mornas	Vaucluse	44.208694	4.738556	160	20	4	2019	sampling
19.0031a	NA	TRUE	myrmecophilus	TRUE	myrmecophilus	larve indet	Pheidole pallidula	Mornas	Vaucluse	44.208694	4.738417	160	20	4	2019	sampling
19.0032a	NA	TRUE	myrmecophilus	TRUE	myrmecophilus	larve indet	Pheidole pallidula	Mornas	Vaucluse	44.208389	4.738417	160	20	4	2019	sampling
19.0033a	NA	TRUE	myrmecophilus	TRUE	myrmecophilus	larve indet	Pheidole pallidula	Mornas	Vaucluse	44.208194	4.737472	160	20	4	2019	sampling
19.0034a	NA	TRUE	myrmecophilus	TRUE	myrmecophilus	larve indet	Pheidole pallidula	Mornas	Vaucluse	44.207361	4.734278	161	20	4	2019	sampling
19.0035a	NA	TRUE	myrmecophilus	TRUE	myrmecophilus	larve indet	Pheidole pallidula	Mornas	Vaucluse	44.207361	4.734306	161	20	4	2019	sampling
19.0035b	NA	TRUE	myrmecophilus	TRUE	myrmecophilus	larve indet	Pheidole pallidula	Mornas	Vaucluse	44.207361	4.734306	161	20	4	2019	sampling
19.0035c	NA	TRUE	myrmecophilus	TRUE	myrmecophilus	larve indet	Pheidole pallidula	Mornas	Vaucluse	44.207361	4.734306	161	20	4	2019	sampling
19.0036a	NA	TRUE	myrmecophilus	TRUE	myrmecophilus	larve indet	Pheidole pallidula	Mornas	Vaucluse	44.207722	4.734389	165	20	4	2019	sampling
19.0036b	NA	TRUE	myrmecophilus	TRUE	myrmecophilus	larve indet	Pheidole pallidula	Mornas	Vaucluse	44.207722	4.734389	165	20	4	2019	sampling
19.0036c	NA	TRUE	myrmecophilus	TRUE	myrmecophilus	larve indet	Pheidole pallidula	Mornas	Vaucluse	44.207722	4.734389	165	20	4	2019	sampling
19.0036d	NA	TRUE	myrmecophilus	TRUE	myrmecophilus	larve indet	Pheidole pallidula	Mornas	Vaucluse	44.207722	4.734389	165	20	4	2019	sampling
19.0037a	NA	TRUE	myrmecophilus	TRUE	myrmecophilus	larve indet	Pheidole pallidula	Mornas	Vaucluse	44.207722	4.734389	165	20	4	2019	sampling
19.0037b	NA	TRUE	myrmecophilus	TRUE	myrmecophilus	larve indet	Pheidole pallidula	Mornas	Vaucluse	44.207722	4.734389	165	20	4	2019	sampling
19.0038a	M. aequispina	TRUE	myrmecophilus	TRUE	myrmecophilus	femelle	Camponotus cruentatus	Mornas	Vaucluse	44.207611	4.735028	162	20	4	2019	sampling
19.0039a	NA	TRUE	myrmecophilus	TRUE	myrmecophilus	larve indet	Pheidole pallidula	Mornas	Vaucluse	44.207694	4.734889	162	20	4	2019	sampling
19.0040a	NA	TRUE	myrmecophilus	TRUE	myrmecophilus	larve indet	Pheidole pallidula	Mornas	Vaucluse	44.207556	4.734972	162	20	4	2019	sampling
19.0040b	NA	TRUE	myrmecophilus	TRUE	myrmecophilus	larve indet	Pheidole pallidula	Mornas	Vaucluse	44.207556	4.734972	162	20	4	2019	sampling
19.0040c	NA	TRUE	myrmecophilus	TRUE	myrmecophilus	larve indet	Pheidole pallidula	Mornas	Vaucluse	44.207556	4.734972	162	20	4	2019	sampling
19.0040d	NA	TRUE	myrmecophilus	TRUE	myrmecophilus	larve indet	Pheidole pallidula	Mornas	Vaucluse	44.207556	4.734972	162	20	4	2019	sampling
19.0041a	M. myrmecophilus	TRUE	myrmecophilus	TRUE	myrmecophilus	femelle	Messor structor	Mornas	Vaucluse	44.20775	4.735222	162	20	4	2019	sampling
19.0041b	M. myrmecophilus	TRUE	myrmecophilus	TRUE	myrmecophilus	male	Messor structor	Mornas	Vaucluse	44.20775	4.735222	162	20	4	2019	sampling
19.0042a	NA	TRUE	myrmecophilus	TRUE	myrmecophilus	larve indet	Pheidole pallidula	Mornas	Vaucluse	44.208	4.7355	162	21	4	2019	sampling
19.0043a	NA	TRUE	myrmecophilus	TRUE	myrmecophilus	larve indet	Pheidole pallidula	Mornas	Vaucluse	44.207139	4.736417	149	21	4	2019	sampling
19.0043b	NA	TRUE	myrmecophilus	TRUE	myrmecophilus	larve indet	Pheidole pallidula	Mornas	Vaucluse	44.207139	4.736417	149	21	4	2019	sampling
19.0043c	NA	TRUE	myrmecophilus	TRUE	myrmecophilus	larve indet	Pheidole pallidula	Mornas	Vaucluse	44.207139	4.736417	149	21	4	2019	sampling
19.0043d	NA	TRUE	myrmecophilus	TRUE	myrmecophilus	larve indet	Pheidole pallidula	Mornas	Vaucluse	44.207139	4.736417	149	21	4	2019	sampling
19.0043e	NA	TRUE	myrmecophilus	TRUE	myrmecophilus	larve indet	Pheidole pallidula	Mornas	Vaucluse	44.207139	4.736417	149	21	4	2019	sampling
19.0043f	NA	TRUE	myrmecophilus	TRUE	myrmecophilus	larve indet	Pheidole pallidula	Mornas	Vaucluse	44.207139	4.736417	149	21	4	2019	sampling
19.0044a	NA	TRUE	myrmecophilus	TRUE	myrmecophilus	larve indet	Pheidole pallidula	Mornas	Vaucluse	44.207111	4.735528	149	21	4	2019	sampling
19.0044b	NA	TRUE	myrmecophilus	TRUE	myrmecophilus	larve indet	Pheidole pallidula	Mornas	Vaucluse	44.207111	4.735528	149	21	4	2019	sampling
19.0044c	NA	TRUE	myrmecophilus	TRUE	myrmecophilus	larve indet	Pheidole pallidula	Mornas	Vaucluse	44.207111	4.735528	149	21	4	2019	sampling
19.0045a	NA	TRUE	myrmecophilus	TRUE	myrmecophilus	larve indet	Pheidole pallidula	Mornas	Vaucluse	44.207083	4.735306	149	21	4	2019	sampling
19.0045b	NA	TRUE	myrmecophilus	TRUE	myrmecophilus	larve indet	Pheidole pallidula	Mornas	Vaucluse	44.207083	4.735306	149	21	4	2019	sampling
19.0045c	NA	TRUE	myrmecophilus	FILTERED_OUT	NA	larve indet	Pheidole pallidula	Mornas	Vaucluse	44.207083	4.735306	149	21	4	2019	sampling
19.0045d	NA	TRUE	myrmecophilus	TRUE	myrmecophilus	larve indet	Pheidole pallidula	Mornas	Vaucluse	44.207083	4.735306	149	21	4	2019	sampling
19.0045e	NA	TRUE	myrmecophilus	TRUE	myrmecophilus	larve indet	Pheidole pallidula	Mornas	Vaucluse	44.207083	4.735306	149	21	4	2019	sampling
19.0046a	NA	TRUE	myrmecophilus	TRUE	myrmecophilus	larve indet	Pheidole pallidula	Mornas	Vaucluse	44.206889	4.736639	140	21	4	2019	sampling
19.0047a	NA	TRUE	myrmecophilus	FILTERED_OUT	NA	larve indet	Pheidole pallidula	Mornas	Vaucluse	44.206889	4.736889	140	21	4	2019	sampling
19.0048a	NA	TRUE	myrmecophilus	TRUE	myrmecophilus	larve indet	Pheidole pallidula	Mornas	Vaucluse	44.205917	4.734444	147	21	4	2019	sampling
19.0048b	NA	TRUE	myrmecophilus	TRUE	myrmecophilus	larve indet	Pheidole pallidula	Mornas	Vaucluse	44.205917	4.734444	147	21	4	2019	sampling
19.0049a	NA	TRUE	myrmecophilus	TRUE	myrmecophilus	larve indet	Pheidole pallidula	Mornas	Vaucluse	44.206	4.734472	147	21	4	2019	sampling
19.0050a	NA	TRUE	myrmecophilus	TRUE	myrmecophilus	larve indet	Pheidole pallidula	Mornas	Vaucluse	44.206	4.734667	147	21	4	2019	sampling
19.0051a	NA	TRUE	myrmecophilus	TRUE	myrmecophilus	larve indet	Pheidole pallidula	Mornas	Vaucluse	44.206417	4.734861	149	21	4	2019	sampling
19.0052a	NA	TRUE	myrmecophilus	FILTERED_OUT	NA	larve indet	Pheidole pallidula	Mornas	Vaucluse	44.208583	4.746083	150	22	4	2019	sampling
19.0053a	NA	TRUE	myrmecophilus	TRUE	myrmecophilus	larve indet	Pheidole pallidula	Mornas	Vaucluse	44.208806	4.745917	150	22	4	2019	sampling
19.0054a	NA	TRUE	myrmecophilus	TRUE	myrmecophilus	larve indet	Pheidole pallidula	Mornas	Vaucluse	44.20725	4.733	153	22	4	2019	sampling
19.0055a	M. aequispina	TRUE	myrmecophilus	TRUE	myrmecophilus	femelle	Camponotus cruentatus	Mornas	Vaucluse	44.206139	4.731639	128	22	4	2019	sampling
19.0056a	NA	TRUE	myrmecophilus	TRUE	myrmecophilus	larve indet	Pheidole pallidula	Mornas	Vaucluse	44.206444	4.731861	128	22	4	2019	sampling
19.0057a	NA	TRUE	myrmecophilus	TRUE	myrmecophilus	male	Pheidole pallidula	Méthamis	Vaucluse	44.01756	5.2346	320	27	4	2019	sampling
19.0057b	NA	TRUE	myrmecophilus	TRUE	myrmecophilus	femelle	Pheidole pallidula	Méthamis	Vaucluse	44.01756	5.2346	320	27	4	2019	sampling
19.0058a	NA	TRUE	myrmecophilus	TRUE	myrmecophilus	male	Pheidole pallidula	Le Beaucet	Vaucluse	43.96452	5.13578	460	1	5	2019	sampling
19.0059a	NA	TRUE	myrmecophilus	TRUE	myrmecophilus	femelle	Pheidole pallidula	Le Beaucet	Vaucluse	43.96547	5.13509	460	1	5	2019	sampling
19.0060a	NA	TRUE	fuscus	TRUE	fuscus	femelle	Pheidole pallidula	Beaumont-de-Pertuis	Vaucluse	43.75773	5.69101	450	3	5	2019	sampling
19.0061a	NA	TRUE	myrmecophilus	TRUE	myrmecophilus	larve indet	Pheidole pallidula	Beaumes-de-Venise	Vaucluse	44.123959	5.043358	135	7	5	2019	sampling
19.0062a	NA	FALSE_W	NA	TRUE	myrmecophilus	femelle	indet.	Goult	Vaucluse	43.86183	5.22807	230	26	10	2017	sampling
19.0063a	NA	TRUE	fuscus	TRUE	fuscus	femelle	indet.	La Tour d'Aigues	Vaucluse	43.68944	5.60608	445	6	6	2018	sampling
19.0064a	NA	TRUE	myrmecophilus	TRUE	myrmecophilus	femelle	Pheidole pallidula	Venasque	Vaucluse	43.99519	5.17302	285	16	5	2019	sampling
19.0065a	NA	TRUE	myrmecophilus	TRUE	myrmecophilus	femelle	Pheidole pallidula	Venasque	Vaucluse	43.99661	5.17025	280	16	5	2019	sampling
19.0066a	M. aequispina	TRUE	myrmecophilus	TRUE	myrmecophilus	male	Camponotus cruentatus	Venasque	Vaucluse	44.00122	5.17097	270	16	5	2019	sampling
19.0067a	M. aequispina	TRUE	myrmecophilus	TRUE	myrmecophilus	male	indet.	Caumont-sur-Durance	Vaucluse	43.90245	4.94066	100	18	5	2019	sampling
19.0068a	M. aequispina	TRUE	myrmecophilus	TRUE	myrmecophilus	femelle	Camponotus cruentatus	Saumane-de-Vaucluse	Vaucluse	43.94896	5.126	360	1	6	2019	sampling
19.0068b	M. aequispina	TRUE	myrmecophilus	TRUE	myrmecophilus	male	Camponotus cruentatus	Saumane-de-Vaucluse	Vaucluse	43.94896	5.126	360	1	6	2019	sampling
19.0068c	M. aequispina	TRUE	myrmecophilus	TRUE	myrmecophilus	femelle	Camponotus cruentatus	Saumane-de-Vaucluse	Vaucluse	43.94896	5.126	360	1	6	2019	sampling
19.0069a	NA	TRUE	myrmecophilus	TRUE	myrmecophilus	larve indet	indet.	Saumane-de-Vaucluse	Vaucluse	43.95176	5.12326	390	1	6	2019	sampling
19.0069b	NA	TRUE	myrmecophilus	TRUE	myrmecophilus	larve indet	indet.	Saumane-de-Vaucluse	Vaucluse	43.95176	5.12326	390	1	6	2019	sampling
19.0070a	M. aequispina	TRUE	myrmecophilus	TRUE	myrmecophilus	femelle	Camponotus cruentatus	Puget	Vaucluse	43.76678	5.23745	215	5	6	2019	sampling
19.0070b	M. aequispina	FALSE	NA	TRUE	myrmecophilus	larve indet	Camponotus cruentatus	Puget	Vaucluse	43.76678	5.23745	215	5	6	2019	sampling
19.0071a	NA	TRUE	fuscus	TRUE	fuscus	femelle	Lasius niger	Eyguières	Bouches-du-Rhones	43.702361	4.980361	176	17	5	2019	sampling
19.0071b	NA	TRUE	fuscus	TRUE	fuscus	male	Lasius niger	Eyguières	Bouches-du-Rhones	43.702361	4.980361	176	17	5	2019	sampling
19.0072a	NA	TRUE	fuscus	TRUE	fuscus	femelle	Lasius niger	Eyguières	Bouches-du-Rhones	43.70225	4.98025	176	17	5	2019	sampling
19.0073a	NA	TRUE	myrmecophilus	TRUE	myrmecophilus	larve indet	Pheidole pallidula	Eyguières	Bouches-du-Rhones	43.701861	4.980444	178	17	5	2019	sampling
19.0074a	NA	TRUE	myrmecophilus	TRUE	myrmecophilus	larve indet	Pheidole pallidula	Eyguières	Bouches-du-Rhones	43.702389	4.981222	181	17	5	2019	sampling
19.0074b	NA	TRUE	myrmecophilus	TRUE	myrmecophilus	larve indet	Pheidole pallidula	Eyguières	Bouches-du-Rhones	43.702389	4.981222	181	17	5	2019	sampling
19.0075a	NA	TRUE	myrmecophilus	TRUE	myrmecophilus	larve indet	Pheidole pallidula	Eyguières	Bouches-du-Rhones	43.701722	4.982722	180	17	5	2019	sampling
19.0075b	NA	TRUE	myrmecophilus	TRUE	myrmecophilus	larve indet	Pheidole pallidula	Eyguières	Bouches-du-Rhones	43.701722	4.982722	180	17	5	2019	sampling
19.0076a	NA	TRUE	myrmecophilus	TRUE	myrmecophilus	larve indet	Pheidole pallidula	Eyguières	Bouches-du-Rhones	43.701083	4.983944	176	17	5	2019	sampling
19.0076b	NA	TRUE	myrmecophilus	TRUE	myrmecophilus	larve indet	Pheidole pallidula	Eyguières	Bouches-du-Rhones	43.701083	4.983944	176	17	5	2019	sampling
19.0077a	NA	TRUE	myrmecophilus	TRUE	myrmecophilus	larve indet	Pheidole pallidula	Eyguières	Bouches-du-Rhones	43.699972	4.98425	158	17	5	2019	sampling
19.0078a	NA	TRUE	myrmecophilus	TRUE	myrmecophilus	larve indet	Pheidole pallidula	Les baux de provence	Bouches-du-Rhones	43.734361	4.781806	89	18	5	2019	sampling
19.0078b	NA	TRUE	myrmecophilus	TRUE	myrmecophilus	larve indet	Pheidole pallidula	Les baux de provence	Bouches-du-Rhones	43.734361	4.781806	89	18	5	2019	sampling
19.0079a	NA	TRUE	myrmecophilus	TRUE	myrmecophilus	larve indet	Pheidole pallidula	Les baux de provence	Bouches-du-Rhones	43.7335	4.783222	112	18	5	2019	sampling
19.0080a	NA	TRUE	myrmecophilus	TRUE	myrmecophilus	larve indet	Pheidole pallidula	Les baux de provence	Bouches-du-Rhones	43.732611	4.782694	105	18	5	2019	sampling
19.0081a	NA	TRUE	myrmecophilus	TRUE	myrmecophilus	larve indet	Pheidole pallidula	Eyguières	Bouches-du-Rhones	43.693111	5.04875	184	19	5	2019	sampling
19.0082a	NA	TRUE	myrmecophilus	TRUE	myrmecophilus	larve indet	Pheidole pallidula	Eyguières	Bouches-du-Rhones	43.693667	5.049028	184	19	5	2019	sampling
19.0083a	NA	TRUE	myrmecophilus	TRUE	myrmecophilus	larve indet	Pheidole pallidula	Eyguières	Bouches-du-Rhones	43.693722	5.049139	184	19	5	2019	sampling
19.0084a	NA	TRUE	myrmecophilus	TRUE	myrmecophilus	larve indet	Pheidole pallidula	Eyguières	Bouches-du-Rhones	43.693639	5.049139	184	19	5	2019	sampling
19.0085a	NA	TRUE	myrmecophilus	TRUE	myrmecophilus	larve indet	Pheidole pallidula	Eyguières	Bouches-du-Rhones	43.6935	5.0485	184	19	5	2019	sampling
19.0085b	NA	TRUE	myrmecophilus	TRUE	myrmecophilus	larve indet	Pheidole pallidula	Eyguières	Bouches-du-Rhones	43.6935	5.0485	184	19	5	2019	sampling
19.0086a	NA	TRUE	myrmecophilus	TRUE	myrmecophilus	larve indet	Pheidole pallidula	Eyguières	Bouches-du-Rhones	43.693639	5.048056	184	19	5	2019	sampling
19.0087a	NA	TRUE	myrmecophilus	TRUE	myrmecophilus	larve indet	Pheidole pallidula	Eyguières	Bouches-du-Rhones	43.693889	5.047806	184	19	5	2019	sampling
19.0088a	NA	TRUE	myrmecophilus	TRUE	myrmecophilus	larve indet	Pheidole pallidula	Eyguières	Bouches-du-Rhones	43.694028	5.048111	184	19	5	2019	sampling
19.0089a	NA	TRUE	myrmecophilus	TRUE	myrmecophilus	larve indet	Pheidole pallidula	Eyguières	Bouches-du-Rhones	43.694167	5.048111	184	19	5	2019	sampling
19.0090a	NA	TRUE	myrmecophilus	TRUE	myrmecophilus	larve indet	Pheidole pallidula	Les baux de provence	Bouches-du-Rhones	43.735722	4.828028	103	19	5	2019	sampling
19.0090b	NA	TRUE	myrmecophilus	TRUE	myrmecophilus	larve indet	Pheidole pallidula	Les baux de provence	Bouches-du-Rhones	43.735722	4.828028	103	19	5	2019	sampling
19.0091a	NA	TRUE	myrmecophilus	TRUE	myrmecophilus	larve indet	Pheidole pallidula	Les baux de provence	Bouches-du-Rhones	43.735389	4.827889	103	19	5	2019	sampling
19.0091b	NA	TRUE	myrmecophilus	TRUE	myrmecophilus	larve indet	Pheidole pallidula	Les baux de provence	Bouches-du-Rhones	43.735389	4.827889	103	19	5	2019	sampling
19.0092a	M. myrmecophilus	TRUE	myrmecophilus	TRUE	myrmecophilus	femelle	Messor structor	Les baux de provence	Bouches-du-Rhones	43.734722	4.827722	103	19	5	2019	sampling
19.0093a	M. myrmecophilus	FALSE_W	NA	FILTERED_OUT	NA	femelle	Messor structor	Les baux de provence	Bouches-du-Rhones	43.734917	4.827694	103	19	5	2019	sampling
19.0094a	NA	FILTERED_OUT	NA	TRUE	myrmecophilus	larve indet	Crematogaster sordidula	Les baux de provence	Bouches-du-Rhones	43.734944	4.827222	103	19	5	2019	sampling
19.0094b	NA	TRUE	myrmecophilus	TRUE	myrmecophilus	larve indet	Crematogaster sordidula	Les baux de provence	Bouches-du-Rhones	43.734944	4.827222	103	19	5	2019	sampling
19.0095a	NA	TRUE	myrmecophilus	TRUE	myrmecophilus	larve indet	Pheidole pallidula	Les baux de provence	Bouches-du-Rhones	43.735167	4.827306	103	19	5	2019	sampling
19.0096a	NA	TRUE	myrmecophilus	TRUE	myrmecophilus	larve indet	Pheidole pallidula	Les baux de provence	Bouches-du-Rhones	43.735139	4.827083	103	19	5	2019	sampling
19.0097a	NA	TRUE	myrmecophilus	TRUE	myrmecophilus	larve indet	Pheidole pallidula	Maussane-les-Alpilles	Bouches-du-Rhones	43.728556	4.871694	176	19	5	2019	sampling
19.0098a	NA	TRUE	myrmecophilus	TRUE	myrmecophilus	larve indet	Pheidole pallidula	Maussane-les-Alpilles	Bouches-du-Rhones	43.728056	4.871306	185	19	5	2019	sampling
19.0099a	M. aequispina	TRUE	myrmecophilus	TRUE	myrmecophilus	femelle	Camponotus cruentatus	Fontvieille	Bouches-du-Rhones	43.740611	4.748333	86	20	5	2019	sampling
19.0100a	NA	TRUE	myrmecophilus	TRUE	myrmecophilus	larve indet	Pheidole pallidula	Fontvieille	Bouches-du-Rhones	43.737861	4.754639	89	20	5	2019	sampling
19.0101a	NA	TRUE	myrmecophilus	TRUE	myrmecophilus	larve indet	Pheidole pallidula	Fontvieille	Bouches-du-Rhones	43.737556	4.754667	89	20	5	2019	sampling
19.0101b	NA	TRUE	myrmecophilus	FILTERED_OUT	NA	larve indet	Pheidole pallidula	Fontvieille	Bouches-du-Rhones	43.737556	4.754667	89	20	5	2019	sampling
19.0102a	NA	TRUE	myrmecophilus	TRUE	myrmecophilus	larve indet	Pheidole pallidula	Eygalières	Bouches-du-Rhones	43.729167	4.953694	242	20	5	2019	sampling
19.0103a	M. aequispina	FALSE	NA	TRUE	myrmecophilus	femelle	indet.	Mornas	Vaucluse	44.208333	4.732222	170	27	11	2008	collection
19.0104a	M. aequispina	TRUE	myrmecophilus	TRUE	myrmecophilus	femelle	indet.	Mornas	Vaucluse	44.208611	4.745278	150	26	9	2008	collection
19.0105a	M. aequispina	FILTERED_OUT	NA	TRUE	myrmecophilus	femelle	Camponotus cruentatus	Mornas	Vaucluse	44.205278	4.733889	145	9	10	2010	collection
19.0106a	M. aequispina	FALSE_W	NA	TRUE	myrmecophilus	femelle	indet.	Mornas	Vaucluse	44.208333	4.732222	170	27	11	2008	collection
19.0107a	M. aequispina	TRUE	myrmecophilus	TRUE	myrmecophilus	femelle	indet.	Mornas	Vaucluse	44.205833	4.733889	150	7	4	2009	collection
19.0108a	M. aequispina	FALSE	NA	TRUE	myrmecophilus	femelle	Camponotus cruentatus	Mornas	Vaucluse	44.205833	4.733889	150	7	4	2009	collection
19.0109a	M. aequispina	FALSE	NA	TRUE	myrmecophilus	male	Camponotus cruentatus	Mornas	Vaucluse	44.208333	4.732222	170	26	11	2008	collection
19.0110a	M. aequispina	FALSE	NA	TRUE	myrmecophilus	male	Camponotus cruentatus	Mornas	Vaucluse	44.208333	4.732222	170	26	11	2008	collection
19.0111a	M. aequispina	FALSE	NA	TRUE	myrmecophilus	male	indet.	Mornas	Vaucluse	44.208333	4.732222	170	27	11	2008	collection
19.0112a	M. aequispina	FALSE	NA	TRUE	myrmecophilus	male	indet.	Mornas	Vaucluse	44.208333	4.732222	170	27	11	2008	collection
19.0113a	M. aequispina	TRUE	myrmecophilus	TRUE	myrmecophilus	male	indet.	Maussane-les-Alpilles	Bouches-du-Rhones	43.727222	4.868611	150	2	5	2014	collection
19.0114a	M. aequispina	FALSE_W	NA	TRUE	myrmecophilus	male	indet.	Florensac	Herault	43.417	3.458	50	13	6	2015	collection
19.0115a	M. aequispina	TRUE	myrmecophilus	TRUE	myrmecophilus	male	indet.	Lamanon	Bouches-du-Rhones	43.69528	5.06937	185	14	11	2015	collection
19.0116a	M. aequispina	TRUE	myrmecophilus	TRUE	myrmecophilus	femelle	indet.	Bourg-Saint-Andéol	Ardeche	44.364167	4.608889	195	22	12	2015	collection
19.0117a	M. aequispina	FALSE	NA	TRUE	myrmecophilus	femelle	indet.	Eyguières	Bouches-du-Rhones	43.69049	5.04947	130	8	11	2015	collection
19.0118a	M. aequispina	TRUE	myrmecophilus	TRUE	myrmecophilus	femelle	Camponotus cruentatus	Eyguières	Bouches-du-Rhones	43.69628	5.05104	230	8	11	2015	collection
19.0119a	M. aequispina	TRUE	myrmecophilus	TRUE	myrmecophilus	male	indet.	Florensac	Herault	43.417	3.458	50	13	6	2015	collection
19.0120a	M. aequispina	TRUE	myrmecophilus	TRUE	myrmecophilus	male	indet.	Fontvieille	Bouches-du-Rhones	43.748067	4.725598	70	2	5	2016	collection
19.0121a	M. aequispina	FALSE_W	NA	TRUE	myrmecophilus	femelle	indet.	Les baux de provence	Bouches-du-Rhones	43.73499	4.827331	105	4	5	2016	collection
19.0122a	M. aequispina	FALSE	NA	TRUE	myrmecophilus	male	indet.	St. Remy de Provence	Bouches-du-Rhones	43.78	4.83	100	24	1	2015	collection
19.0123a	M. aequispina	TRUE	myrmecophilus	TRUE	myrmecophilus	male	indet.	Fontvieille	Bouches-du-Rhones	43.739028	4.752108	100	23	10	2016	collection
19.0124a	M. aequispina	TRUE	myrmecophilus	TRUE	myrmecophilus	male	Camponotus cruentatus	Mornas	Vaucluse	44.208449	4.738334	170	24	9	2017	collection
19.0125a	M. aequispina	FILTERED_OUT	NA	TRUE	myrmecophilus	femelle	indet.	Eyguières	Bouches-du-Rhones	43.707347	4.991244	253	5	5	2018	collection
19.0126a	M. myrmecophilus	FALSE_W	NA	TRUE	myrmecophilus	femelle	Messor structor	Tarascon	Bouches-du-Rhones	43.766132	4.696832	45	28	4	2016	collection
19.0127a	M. myrmecophilus	FALSE_W	NA	TRUE	myrmecophilus	femelle	indet.	Mornas	Vaucluse	44.2	4.733333	150	30	12	2006	collection
19.0128a	M. myrmecophilus	TRUE	myrmecophilus	TRUE	myrmecophilus	femelle	Messor structor	Aureille	Bouches-du-Rhones	43.727778	4.955278	220	8	4	2009	collection
19.0129a	M. myrmecophilus	TRUE	myrmecophilus	TRUE	myrmecophilus	femelle	Messor structor	Mornas	Vaucluse	44.205833	4.733889	150	7	4	2009	collection
19.0130a	M. myrmecophilus	TRUE	myrmecophilus	TRUE	myrmecophilus	femelle	indet.	Mornas	Vaucluse	44.205833	4.733611	150	6	4	2009	collection
19.0131a	M. myrmecophilus	TRUE	myrmecophilus	TRUE	myrmecophilus	femelle	Messor structor	Mornas	Vaucluse	44.2	4.733333	170	19	2	2013	collection
19.0132a	M. myrmecophilus	FILTERED_OUT	NA	TRUE	myrmecophilus	femelle	Messor structor	Mornas	Vaucluse	44.2	4.733333	170	19	2	2013	collection
19.0133a	M. myrmecophilus	TRUE	myrmecophilus	TRUE	myrmecophilus	femelle	Messor structor	Mornas	Vaucluse	44.2	4.733333	170	19	2	2013	collection
19.0134a	M. myrmecophilus	FALSE_W	NA	TRUE	myrmecophilus	femelle	indet.	Eyguières	Bouches-du-Rhones	43.698611	4.995833	140	16	3	2014	collection
19.0135a	M. myrmecophilus	FILTERED_OUT	NA	TRUE	myrmecophilus	femelle	indet.	Eyguières	Bouches-du-Rhones	43.698611	4.995833	140	16	3	2014	collection
19.0136a	M. myrmecophilus	FALSE	NA	FILTERED_OUT	NA	femelle	indet.	Lambesc	Bouches-du-Rhones	43.65	5.266667	240	1	8	2011	collection
19.0137a	M. myrmecophilus	TRUE	unknown	TRUE	unknown	femelle	indet.	Lavalette	Haute-Garonne	43.18	2.26	200	23	4	2012	collection
19.0138a	M. myrmecophilus	FALSE	NA	TRUE	myrmecophilus	male	indet.	Saint-Martin-de-Crau	Bouches-du-Rhones	43.705121	4.97148	175	18	12	2016	collection
19.0139a	M. myrmecophilus	FALSE	NA	TRUE	myrmecophilus	male	indet.	Aureille	Bouches-du-Rhones	43.72198	4.95509	280	4	6	2016	collection
19.0140a	M. myrmecophilus	FALSE	NA	TRUE	myrmecophilus	male	Messor structor	Sénas	Bouches-du-Rhones	43.724451	5.109282	115	7	5	2018	collection
19.0141a	M. myrmecophilus	FALSE_W	NA	FILTERED_OUT	NA	larve femelle	indet.	Lambesc	Bouches-du-Rhones	43.65	5.266667	240	1	8	2011	collection
19.0142a	M. myrmecophilus	TRUE	myrmecophilus	TRUE	myrmecophilus	male	Messor structor	Vienne	Isere	45.530296	4.876048	205	27	5	2016	collection
19.0143a	M. myrmecophilus	TRUE	myrmecophilus	TRUE	myrmecophilus	larve indet	Pheidole pallidula	Vienne	Isere	45.530279	4.875867	205	27	5	2016	collection
19.0144a	M. myrmecophilus	TRUE	myrmecophilus	TRUE	myrmecophilus	larve indet	Pheidole pallidula	Vienne	Isere	45.530279	4.875867	205	27	5	2016	collection
19.0145a	M. myrmecophilus	TRUE	myrmecophilus	TRUE	myrmecophilus	larve indet	Pheidole pallidula	Vienne	Isere	45.530394	4.876272	205	27	5	2016	collection
19.0146a	M. myrmecophilus	TRUE	myrmecophilus	TRUE	myrmecophilus	larve indet	Pheidole pallidula	Vienne	Isere	45.530356	4.876152	205	27	5	2016	collection
19.0147a	M. myrmecophilus	TRUE	myrmecophilus	TRUE	myrmecophilus	larve indet	Pheidole pallidula	Vienne	Isere	45.530269	4.876043	205	27	5	2016	collection
19.0148a	M. myrmecophilus	TRUE	myrmecophilus	TRUE	myrmecophilus	larve indet	Pheidole pallidula	Vienne	Isere	45.530263	4.875998	205	27	5	2016	collection
19.0149a	M. myrmecophilus	TRUE	myrmecophilus	TRUE	myrmecophilus	larve indet	Pheidole pallidula	Vienne	Isere	45.530263	4.875998	205	27	5	2016	collection
19.0150a	M. aequispina	FALSE	NA	TRUE	myrmecophilus	larve femelle	indet.	Mornas	Vaucluse	44.208333	4.732222	170	26	11	2008	collection
19.0151a	NA	FALSE	NA	TRUE	myrmecophilus	larve femelle	indet.	Mornas	Vaucluse	44.208333	4.732222	170	26	11	2008	collection
19.0152a	NA	FALSE_W	NA	TRUE	myrmecophilus	larve femelle	Pheidole pallidula	Mornas	Vaucluse	44.205278	4.733611	139	6	4	2009	collection
19.0153a	M. aequispina	FILTERED_OUT	NA	TRUE	myrmecophilus	larve femelle	Camponotus cruentatus	Cassis	Bouches-du-Rhones	43.225833	5.538056	80	17	7	2009	collection
19.0154a	M. aequispina	FALSE	NA	TRUE	myrmecophilus	larve femelle	indet.	Mornas	Vaucluse	44.208333	4.732222	170	27	11	2008	collection
19.0155a	NA	FALSE	NA	TRUE	myrmecophilus	larve indet	indet.	Mornas	Vaucluse	44.208333	4.732222	170	26	11	2008	collection
19.0156a	NA	FILTERED_OUT	NA	TRUE	myrmecophilus	larve male	Pheidole pallidula	Collias	Gard	43.938056	4.433611	80	24	5	2013	collection
19.0157a	NA	TRUE	myrmecophilus	TRUE	myrmecophilus	larve male	indet.	Collias	Gard	43.938056	4.433611	80	24	5	2013	collection
19.0158a	NA	TRUE	myrmecophilus	TRUE	myrmecophilus	larve male	Pheidole pallidula	Collias	Gard	43.938056	4.433611	80	24	5	2013	collection
19.0159a	NA	TRUE	myrmecophilus	TRUE	myrmecophilus	larve male	Pheidole pallidula	Collias	Gard	43.938056	4.433611	80	24	5	2013	collection
19.0160a	NA	TRUE	myrmecophilus	TRUE	myrmecophilus	larve femelle	Pheidole pallidula	Collias	Gard	43.938056	4.433611	80	24	5	2013	collection
19.0161a	NA	TRUE	myrmecophilus	TRUE	myrmecophilus	larve femelle	Pheidole pallidula	Collias	Gard	43.938056	4.433611	80	24	5	2013	collection
19.0162a	NA	TRUE	myrmecophilus	TRUE	myrmecophilus	larve femelle	Pheidole pallidula	Collias	Gard	43.938056	4.433611	80	24	5	2013	collection
19.0163a	NA	FILTERED_OUT	NA	TRUE	myrmecophilus	larve male	Pheidole pallidula	Collias	Gard	43.938056	4.433611	80	24	5	2013	collection
19.0164a	NA	TRUE	myrmecophilus	TRUE	myrmecophilus	larve male	Pheidole pallidula	Collias	Gard	43.938056	4.433611	80	24	5	2013	collection
19.0165a	NA	FILTERED_OUT	NA	TRUE	myrmecophilus	larve male	indet.	Comps	Gard	43.85	4.6	16	8	5	2014	collection
19.0166a	NA	TRUE	myrmecophilus	TRUE	myrmecophilus	larve femelle	Pheidole pallidula	Collias	Gard	43.938056	4.433611	80	24	5	2013	collection
19.0167a	NA	TRUE	myrmecophilus	TRUE	myrmecophilus	larve male	Pheidole pallidula	Collias	Gard	43.938056	4.433611	80	24	5	2013	collection
19.0168a	NA	TRUE	NA	TRUE	myrmecophilus	larve femelle	Pheidole pallidula	Collias	Gard	43.938056	4.433611	80	24	5	2013	collection
19.0169a	NA	TRUE	myrmecophilus	TRUE	myrmecophilus	larve male	Pheidole pallidula	Collias	Gard	43.938056	4.433611	80	24	5	2013	collection
19.0170a	NA	TRUE	fuscus	TRUE	fuscus	larve male	Pheidole pallidula	Collias	Gard	43.938056	4.433611	80	24	5	2013	collection
19.0171a	NA	TRUE	myrmecophilus	TRUE	myrmecophilus	larve femelle	Pheidole pallidula	Collias	Gard	43.938056	4.433611	80	24	5	2013	collection
19.0172a	NA	TRUE	fuscus	TRUE	fuscus	larve femelle	Pheidole pallidula	Collias	Gard	43.938056	4.433611	80	24	5	2013	collection
19.0173a	NA	TRUE	myrmecophilus	TRUE	myrmecophilus	larve femelle	Pheidole pallidula	Collias	Gard	43.938056	4.433611	80	24	5	2013	collection
19.0174a	NA	TRUE	myrmecophilus	TRUE	myrmecophilus	larve indet	Pheidole pallidula	Beaumes-de-Venise	Vaucluse	44.125	5.009444	175	22	5	2013	collection
19.0175a	NA	TRUE	myrmecophilus	TRUE	myrmecophilus	larve indet	Pheidole pallidula	Beaumes-de-Venise	Vaucluse	44.125	5.009444	175	22	5	2013	collection
19.0176a	NA	FALSE_W	NA	TRUE	myrmecophilus	larve male	Pheidole pallidula	Montpellier	Herault	43.6425	3.870833	65	2	5	2012	collection
19.0177a	NA	FILTERED_OUT	NA	TRUE	myrmecophilus	larve male	Pheidole pallidula	Montpellier	Herault	43.6425	3.870833	65	2	5	2012	collection
19.0178a	NA	TRUE	myrmecophilus	TRUE	myrmecophilus	larve male	Pheidole pallidula	Montpellier	Herault	43.6425	3.870833	65	2	5	2012	collection
19.0179a	NA	FALSE_W	NA	TRUE	myrmecophilus	larve male	Pheidole pallidula	Montpellier	Herault	43.6425	3.870833	65	2	5	2012	collection
19.0180a	NA	FALSE	NA	TRUE	myrmecophilus	larve femelle	Pheidole pallidula	Vauvenargues	Bouches-du-Rhones	43.546667	5.675556	630	22	10	2010	collection
19.0181a	NA	FALSE	NA	TRUE	myrmecophilus	larve femelle	Pheidole pallidula	Vauvenargues	Bouches-du-Rhones	43.546667	5.675556	630	22	10	2010	collection
19.0182a	M. acervorum	FALSE	NA	TRUE	acervorum	larve femelle	indet.	Esperaza	Aude	42.937778	2.204444	350	8	5	2009	collection
19.0183a	NA	FALSE	NA	TRUE	myrmecophilus	larve indet	Pheidole pallidula	Montpellier	Herault	43.642778	3.870278	65	20	3	2013	collection
19.0184a	NA	FALSE_W	NA	TRUE	myrmecophilus	larve indet	Pheidole pallidula	Montpellier	Herault	43.642778	3.870278	65	20	3	2013	collection
19.0185a	NA	FILTERED_OUT	NA	TRUE	myrmecophilus	larve indet	Pheidole pallidula	Montpellier	Herault	43.642778	3.870278	65	20	3	2013	collection
19.0186a	NA	FALSE	NA	TRUE	myrmecophilus	larve male	Pheidole pallidula	Montpellier	Herault	43.642778	3.870278	65	20	3	2013	collection
19.0187a	NA	TRUE	myrmecophilus	TRUE	myrmecophilus	larve indet	Pheidole pallidula	Eygalières	Bouches-du-Rhones	43.729444	4.954444	245	17	5	2013	collection
19.0188a	NA	TRUE	myrmecophilus	TRUE	myrmecophilus	larve indet	Pheidole pallidula	Eygalières	Bouches-du-Rhones	43.729444	4.954444	245	17	5	2013	collection
19.0189a	NA	TRUE	myrmecophilus	TRUE	myrmecophilus	larve male	Pheidole pallidula	Eygalières	Bouches-du-Rhones	43.729444	4.954444	245	17	5	2013	collection
19.0190a	NA	FALSE	NA	TRUE	myrmecophilus	larve indet	Pheidole pallidula	Prades-Le-Lez	Herault	43.718056	3.858889	80	6	4	2013	collection
19.0191a	NA	FALSE	NA	TRUE	myrmecophilus	larve indet	indet.	Mornas	Vaucluse	44.208333	4.732222	170	26	11	2008	collection
19.0192a	NA	FALSE	NA	TRUE	myrmecophilus	larve male	Pheidole pallidula	Mornas	Vaucluse	44.208333	4.732222	170	26	11	2008	collection
19.0193a	NA	TRUE	fuscus	TRUE	fuscus	male	Pheidole pallidula	La Tour d'Aigues	Vaucluse	43.7114	5.54	240	30	6	2017	collection
19.0194a	NA	FALSE	NA	TRUE	fuscus	larve femelle	Camponotus lateralis	Vauvenargues	Bouches-du-Rhones	43.546667	5.675556	630	22	10	2010	collection
19.0195a	NA	FALSE	NA	TRUE	myrmecophilus	larve male	indet.	Mornas	Vaucluse	44.208333	4.732222	170	26	11	2008	collection
19.0196a	M. aequispina	FALSE	NA	TRUE	myrmecophilus	larve femelle	indet.	Mornas	Vaucluse	44.208333	4.732222	170	26	11	2008	collection
19.0197a	NA	TRUE	fuscus	TRUE	fuscus	larve male	Pheidole pallidula	Mornas	Vaucluse	44.208333	4.732222	170	26	11	2008	collection
19.0198a	NA	FALSE	NA	TRUE	myrmecophilus	larve male	Pheidole pallidula	Mornas	Vaucluse	44.205278	4.733611	139	6	4	2009	collection
19.0199a	NA	FALSE	NA	TRUE	myrmecophilus	larve male	Pheidole pallidula	Mornas	Vaucluse	44.206944	4.7325	150	7	4	2009	collection
19.0200a	NA	FALSE	NA	TRUE	myrmecophilus	larve male	Pheidole pallidula	Mornas	Vaucluse	44.205278	4.733611	139	6	4	2009	collection
19.0201a	NA	FALSE	NA	TRUE	myrmecophilus	larve male	Pheidole pallidula	Mornas	Vaucluse	44.205278	4.733611	139	6	4	2009	collection
19.0202a	NA	FALSE	NA	TRUE	myrmecophilus	larve male	Pheidole pallidula	Mornas	Vaucluse	44.205278	4.733611	139	6	4	2009	collection
19.0203a	NA	FALSE	NA	TRUE	myrmecophilus	larve male	Pheidole pallidula	Mornas	Vaucluse	44.205278	4.733611	139	6	4	2009	collection
19.0204a	NA	FALSE	NA	TRUE	myrmecophilus	larve male	Pheidole pallidula	Mornas	Vaucluse	44.205278	4.733611	139	6	4	2009	collection
19.0205a	NA	FALSE	NA	TRUE	myrmecophilus	larve male	Pheidole pallidula	Mornas	Vaucluse	44.205278	4.733611	139	6	4	2009	collection
19.0206a	NA	FALSE	NA	TRUE	myrmecophilus	larve indet	Pheidole pallidula	Mornas	Vaucluse	44.208333	4.732222	170	26	11	2008	collection
19.0207a	NA	FALSE	NA	TRUE	myrmecophilus	larve indet	indet.	Mornas	Vaucluse	44.208333	4.732222	170	26	11	2008	collection
19.0208a	NA	FALSE	NA	TRUE	myrmecophilus	larve indet	indet.	Mornas	Vaucluse	44.208333	4.732222	170	26	11	2008	collection
19.0209a	NA	FALSE	NA	TRUE	myrmecophilus	male	indet.	Murviel-lès-Montpellier	Herault	43.604	3.736	140	13	6	2012	collection
19.0210a	NA	FALSE	NA	TRUE	myrmecophilus	larve femelle	indet.	Murviel-lès-Montpellier	Herault	43.604	3.736	140	13	6	2012	collection
19.0211a	NA	FALSE	NA	TRUE	myrmecophilus	larve indet	Pheidole pallidula	Martigues	Bouches-du-Rhones	43.4204	5.0061	35	7	5	2013	collection
19.0212a	NA	FALSE	NA	TRUE	myrmecophilus	larve indet	Pheidole pallidula	Martigues	Bouches-du-Rhones	43.4204	5.0061	35	7	5	2013	collection
19.0213a	NA	TRUE	fuscus	TRUE	fuscus	larve femelle	indet.	Boujan-sur-Libron	Herault	43.370949	3.25773	50	6	6	2013	collection
19.0214a	NA	TRUE	fuscus	TRUE	fuscus	larve femelle	Lasius niger	Boujan-sur-Libron	Herault	43.370949	3.25773	50	6	6	2013	collection
19.0215a	NA	FALSE	NA	TRUE	myrmecophilus	larve indet	Pheidole pallidula	Nimes	Gard	43.83	4.36	-	13	5	2013	collection
19.0216a	NA	FALSE	NA	TRUE	myrmecophilus	larve male	Pheidole pallidula	Septèmes-les-Vallons	Bouches-du-Rhones	43.39	5.36	-	16	5	2013	collection
19.0217a	NA	FALSE	NA	TRUE	myrmecophilus	larve indet	indet.	Murviel-lès-Montpellier	Herault	43.604	3.737	-	18	5	2012	collection
19.0218a	NA	FALSE	NA	FILTERED_OUT	NA	larve indet	indet.	Murviel-lès-Montpellier	Herault	43.604	3.737	-	18	5	2012	collection
19.0219a	NA	FALSE	NA	TRUE	myrmecophilus	larve indet	indet.	Murviel-lès-Montpellier	Herault	43.604	3.737	-	18	5	2012	collection
19.0220a	NA	FALSE	NA	TRUE	myrmecophilus	larve indet	indet.	Murviel-lès-Montpellier	Herault	43.604	3.737	-	18	5	2012	collection
19.0221a	NA	FALSE	NA	TRUE	myrmecophilus	larve indet	indet.	Murviel-lès-Montpellier	Herault	43.604	3.737	-	18	5	2012	collection
19.0222a	NA	FALSE	NA	TRUE	myrmecophilus	larve indet	indet.	Vendargues	Herault	43.65	3.97	-	9	5	2012	collection
19.0223a	NA	FALSE	NA	TRUE	myrmecophilus	larve indet	indet.	Vendargues	Herault	43.65	3.97	-	9	5	2012	collection
19.0224a	NA	FALSE	NA	TRUE	myrmecophilus	larve indet	indet.	Vendargues	Herault	43.65	3.97	-	9	5	2012	collection
19.0225a	NA	FALSE	NA	TRUE	myrmecophilus	larve male	Formica fusca	Prades-Le-Lez	Herault	43.69	3.86	-	23	5	2012	collection
19.0226a	NA	TRUE	unknown	TRUE	unknown	larve indet	indet.	Lavalette	Haute-Garonne	43.18	2.26	200	23	4	2012	collection
19.0227a	NA	TRUE	unknown	TRUE	unknown	larve indet	indet.	Lavalette	Haute-Garonne	43.18	2.26	200	23	4	2012	collection
19.0228a	NA	FALSE	NA	TRUE	myrmecophilus	larve male	indet.	Peypin	Bouches-du-Rhones	43.388637	5.554533	335	4	7	2016	collection
19.0229a	M. myrmecophilus	FALSE	NA	TRUE	myrmecophilus	larve femelle	indet.	Peypin	Bouches-du-Rhones	43.388637	5.554533	335	4	7	2016	collection
19.0230a	NA	FALSE	NA	TRUE	myrmecophilus	larve femelle	indet.	Venelles	Bouches-du-Rhones	43.35	5.28	-	19	5	2017	collection
19.0231a	NA	TRUE	fuscus	TRUE	fuscus	larve femelle	indet.	Venelles	Bouches-du-Rhones	43.35	5.28	-	19	5	2017	collection
19.0232a	NA	FALSE	NA	TRUE	myrmecophilus	larve indet	indet.	Forcalquier	Alpes-de-Haute-Provence	43.953661	5.593143	500	9	6	2017	collection
19.0233a	NA	FALSE	NA	TRUE	myrmecophilus	larve indet	indet.	Forcalquier	Alpes-de-Haute-Provence	43.953661	5.593143	500	9	6	2017	collection
19.0234a	NA	TRUE	myrmecophilus	TRUE	myrmecophilus	larve indet	Pheidole pallidula	Saint-Alexandre	Gard	44.214	4.64	150	25	9	2017	collection
19.0235a	NA	TRUE	myrmecophilus	TRUE	myrmecophilus	larve indet	Pheidole pallidula	Saint-Alexandre	Gard	44.214	4.64	150	25	9	2017	collection
19.0236a	NA	FILTERED_OUT	NA	TRUE	myrmecophilus	larve indet	indet.	Orange	Vaucluse	44.122	4.8107	50	15	5	2017	collection
19.0237a	NA	TRUE	fuscus	TRUE	fuscus	larve indet	indet.	Orange	Vaucluse	44.122	4.8107	50	15	5	2017	collection
19.0238a	NA	FALSE	NA	TRUE	myrmecophilus	larve indet	indet.	Orange	Vaucluse	44.122	4.8107	50	15	5	2017	collection
19.0239a	NA	TRUE	fuscus	TRUE	fuscus	larve indet	Pheidole pallidula	La Tour d'Aigues	Vaucluse	43.7114	5.54	240	30	6	2017	collection
19.0240a	NA	FALSE	NA	TRUE	myrmecophilus	larve indet	Pheidole pallidula	La Tour d'Aigues	Vaucluse	43.7114	5.54	240	30	6	2017	collection
19.0241a	NA	FALSE	NA	TRUE	myrmecophilus	larve indet	Pheidole pallidula	La Tour d'Aigues	Vaucluse	43.7114	5.54	240	30	6	2017	collection
19.0242a	NA	TRUE	fuscus	TRUE	fuscus	larve indet	Pheidole pallidula	La Tour d'Aigues	Vaucluse	43.7114	5.54	240	30	6	2017	collection
19.0243a	NA	FALSE_W	NA	TRUE	myrmecophilus	larve indet	indet.	La Tour d'Aigues	Vaucluse	43.7114	5.54	240	30	6	2017	collection
19.0244a	NA	TRUE	fuscus	TRUE	fuscus	larve indet	indet.	La Tour d'Aigues	Vaucluse	43.7114	5.54	240	30	6	2017	collection
19.0245a	NA	FALSE	NA	TRUE	fuscus	larve indet	Lasius niger	La Roque-sur-Pernes	Vaucluse	43.965	5.0895	-	19	5	2016	collection
19.0246a	NA	TRUE	fuscus	TRUE	fuscus	larve indet	Lasius niger	La Roque-sur-Pernes	Vaucluse	43.965	5.0895	-	19	5	2016	collection
19.0247a	NA	FALSE_W	NA	FILTERED_OUT	ambiguous	larve indet	Pheidole pallidula	Beaurecueil	Bouches-du-Rhones	43.528	5.528	-	28	5	2016	collection
19.0248a	NA	FALSE	NA	TRUE	ambiguous	larve male	Lasius niger	Beaurecueil	Bouches-du-Rhones	43.528	5.528	-	28	5	2016	collection
19.0249a	NA	TRUE	myrmecophilus	TRUE	myrmecophilus	larve indet	Pheidole pallidula	Lioux	Vaucluse	43.946274	5.280565	320	9	5	2016	collection
19.0250a	NA	FALSE_W	NA	TRUE	myrmecophilus	larve indet	Pheidole pallidula	Lioux	Vaucluse	43.941206	5.277179	280	8	5	2016	collection
19.0251a	NA	FALSE	NA	TRUE	fuscus	larve femelle	indet.	Valderoure	Alpes-Maritimes	43.8043	6.7148	1200	10	8	2016	collection
19.0252a	NA	FALSE	NA	TRUE	myrmecophilus	larve indet	Pheidole pallidula	Lansargues	Herault	43.611944	4.093056	2	21	4	2013	collection
19.0253a	NA	FALSE	NA	TRUE	fuscus	larve femelle	Lasius niger	Lioux	Vaucluse	43.953852	5.300541	375	13	5	2016	collection
19.0254a	NA	TRUE	fuscus	TRUE	fuscus	larve male	Lasius niger	Lioux	Vaucluse	43.953852	5.300541	375	13	5	2016	collection
19.0255a	NA	TRUE	fuscus	TRUE	fuscus	larve femelle	Lasius niger	Cassis	Bouches-du-Rhones	43.225699	5.537635	100	12	5	2016	collection
19.0256a	NA	TRUE	myrmecophilus	TRUE	myrmecophilus	larve male	Crematogaster auberti	Montpellier	Herault	43.636667	3.861389	-	18	10	2011	collection
19.0257a	NA	FALSE	NA	TRUE	myrmecophilus	larve indet	indet.	Montpellier	Herault	43.636667	3.861389	-	18	10	2011	collection
19.0258a	NA	FALSE	NA	TRUE	myrmecophilus	larve indet	Pheidole pallidula	Montpellier	Herault	43.636944	3.863333	-	18	10	2011	collection
19.0259a	NA	FALSE	NA	TRUE	myrmecophilus	larve indet	Crematogaster auberti	Montpellier	Herault	43.63197	3.87436	-	20	6	2011	collection
19.0260a	NA	FALSE	NA	TRUE	myrmecophilus	larve indet	Pheidole pallidula	Saint-Mathieu-de-Tréviers	Herault	43.766667	3.866667	-	16	2	2010	collection
19.0261a	NA	FALSE	NA	TRUE	myrmecophilus	larve indet	Pheidole pallidula	Saint-Mathieu-de-Tréviers	Herault	43.766667	3.866667	-	16	2	2010	collection
19.0262a	NA	TRUE	fuscus	TRUE	fuscus	larve femelle	Pheidole pallidula	Lioux	Vaucluse	43.954444	5.301111	390	20	5	2013	collection
19.0263a	NA	TRUE	fuscus	TRUE	fuscus	larve male	Pheidole pallidula	Roquebrune-sur-Argens	Var	43.435	6.624167	245	19	5	2013	collection
19.0264a	NA	TRUE	fuscus	TRUE	fuscus	larve male	Pheidole pallidula	Roquebrune-sur-Argens	Var	43.435	6.624167	245	19	5	2013	collection
19.0265a	NA	TRUE	fuscus	TRUE	fuscus	larve femelle	Pheidole pallidula	Roquebrune-sur-Argens	Var	43.435	6.624167	245	19	5	2013	collection
19.0266a	NA	TRUE	fuscus	TRUE	fuscus	larve male	Pheidole pallidula	Lioux	Vaucluse	43.954757	5.301164	390	11	5	2016	collection
19.0267a	NA	FALSE	NA	TRUE	myrmecophilus	larve indet	indet.	Aureille	Bouches-du-Rhones	43.727221	4.949351	215	31	5	2016	collection
19.0268a	NA	FALSE	NA	TRUE	myrmecophilus	larve indet	indet.	Saint-Étienne-du-Grès	Bouches-du-Rhones	43.772229	4.715048	50	3	6	2016	collection
19.0269a	NA	FALSE	NA	TRUE	fuscus	larve femelle	indet.	Eygalières	Bouches-du-Rhones	43.757805	4.987533	145	25	5	2016	collection
19.0270a	M. fuscus	TRUE	fuscus	TRUE	fuscus	male	Lasius niger	Sigean	Aude	43.01749	2.955107	20	4	5	2016	collection
19.0271a	M. fuscus	TRUE	fuscus	TRUE	fuscus	larve femelle	Lasius niger	Sigean	Aude	43.01413	2.956207	30	5	5	2016	collection
19.0272a	M. fuscus	TRUE	fuscus	TRUE	fuscus	femelle	indet.	Aureille	Bouches-du-Rhones	43.719435	4.953628	183	11	5	2018	collection
19.0273a	M. gallicus	TRUE	fuscus	TRUE	fuscus	femelle	Formica fusca	Le Pègue	Drome	44.424635	5.034397	405	23	9	2017	collection
19.0274a	M. gallicus	FALSE	NA	TRUE	acervorum	femelle	Formica fusca	Prades-Le-Lez	Herault	43.69	3.86	-	23	5	2012	collection
19.0275a	M. acervorum	TRUE	acervorum	TRUE	acervorum	femelle	Lasius alienus	Montpellier	Herault	43.64	3.869722	70	12	4	2013	collection
19.0279a	M. myrmecophilus	FILTERED_OUT	NA	TRUE	myrmecophilus	larve male	indet.	Kandanos	Grece	35.301944	23.750278	860	30	12	2013	collection
19.0280a	M. myrmecophilus	FILTERED_OUT	NA	TRUE	myrmecophilus	larve male	indet.	Kandanos	Grece	35.301944	23.750278	860	30	12	2013	collection
M21-04 (HiFi)	M. myrmecophilus	FALSE	NA	NA	NA	female	Camponotus cruentatus	Mornas	Vaucluse	44.21	4.7	NA	NA	10	2021	sampling
22.0016 (HiFi)	M. myrmecophilus	FALSE	NA	NA	NA	male	Camponotus cruentatus	Mornas	Vaucluse	44.21	4.7	NA	7	10	2022	sampling
M21-05 (HiC)	M. myrmecophilus	FALSE	NA	NA	NA	female	Camponotus cruentatus	Mornas	Vaucluse	44.21	4.7	NA	NA	10	2021	sampling
M21-06 (HiC)	M. myrmecophilus	FALSE	NA	NA	NA	female	Camponotus cruentatus	Mornas	Vaucluse	44.21	4.7	NA	NA	10	2021	sampling
M21-07 (HiC)	M. myrmecophilus	FALSE	NA	NA	NA	female	Camponotus cruentatus	Mornas	Vaucluse	44.21	4.7	NA	NA	10	2021	sampling
M21-08 (HiC)	M. myrmecophilus	FALSE	NA	NA	NA	female	Camponotus cruentatus	Mornas	Vaucluse	44.21	4.7	NA	NA	10	2021	sampling
M21-10 (HiC)	M. myrmecophilus	FALSE	NA	NA	NA	female	Camponotus cruentatus	Mornas	Vaucluse	44.21	4.7	NA	NA	10	2021	sampling
M21-11 (HiC)	M. myrmecophilus	FALSE	NA	NA	NA	female	Camponotus cruentatus	Mornas	Vaucluse	44.21	4.7	NA	NA	10	2021	sampling
M21-12 (HiC)	M. myrmecophilus	FALSE	NA	NA	NA	female	Camponotus cruentatus	Mornas	Vaucluse	44.21	4.7	NA	NA	10	2021	sampling
M21-13 (HiC)	M. myrmecophilus	FALSE	NA	NA	NA	female	Camponotus cruentatus	Mornas	Vaucluse	44.21	4.7	NA	NA	10	2021	sampling
M21-14 (HiC)	M. myrmecophilus	FALSE	NA	NA	NA	female	Camponotus cruentatus	Mornas	Vaucluse	44.21	4.7	NA	NA	10	2021	sampling
M21-15 (HiC)	M. myrmecophilus	FALSE	NA	NA	NA	female	Camponotus cruentatus	Mornas	Vaucluse	44.21	4.7	NA	NA	10	2021	sampling
M21-16 (HiC)	M. myrmecophilus	FALSE	NA	NA	NA	female	Camponotus cruentatus	Mornas	Vaucluse	44.21	4.7	NA	NA	10	2021	sampling
